# Developmental transcriptomic analysis of the cave-dwelling crustacean, *Asellus aquaticus*

**DOI:** 10.1101/845990

**Authors:** Joshua B. Gross, Dennis A. Sun, Brian M. Carlson, Sivan Brodo-Abo, Meredith E. Protas

## Abstract

Cave animals are a fascinating group of species often demonstrating characteristics including reduced eyes and pigmentation, metabolic efficiency, and enhanced sensory systems. *Asellus aquaticus*, an isopod crustacean, is an emerging model for cave biology. Cave and surface forms of this species differ in many characteristics, including eye size, pigmentation and antennal length. Existing resources for this species include a linkage map, mapped regions responsible for eye and pigmentation traits, sequenced adult transcriptomes, and comparative embryological descriptions of the surface and cave forms. Our ultimate goal is to identify genes and mutations responsible for the differences between the cave and surface forms. To advance this goal, we decided to use a transcriptomic approach. Because many of these changes first appear during embryonic development, we sequenced embryonic transcriptomes of cave, surface, and hybrid individuals at the stage when eyes and pigment become evident in the surface form. We generated a cave, a surface, a hybrid, and an integrated transcriptome to identify differentially expressed genes in the cave and surface forms. Additionally, we identified genes with allele-specific expression in hybrid individuals. These embryonic transcriptomes are an important resource to assist in our ultimate goal of determining the genetic underpinnings of the divergence between the cave and surface forms.
