## Supplemental File 2 for "Developmental transcriptomic analysis of the cave-dwelling crustacean, *Asellus aquaticus*"

Tribolium UNIPROT Gene Name RS name ZK name "Gene Transcripts in
Combined Dataset" "Fold Change
Direction (ZK vs. RS)" "Mean Fold Change
Across Datasets" Missing Data? Fold Change - ZK x RS - Integrated Fold Change - ZK x RS - RS_T Fold Change - ZK x RS - ZK_T Fold Change - ZK x RS - RSZK_T Std Dev Sorting (Mean FC/Std Dev if Std Dev > 1) Mean ZK - linear total RPKM - Integrated Mean RS - linear total RPKM - Integrated Incidences of Transcript in Integrated Dataset Mean ZK - linear total RPKM - RS_T Mean RS - linear total RPKM - R…
0 D6X3X0_TRICA Gamma-glutamyltransferase 7-like Protein cl_1750028_1 cl_190084_4 1 Up 16.29115182 None 19.3134715 16.60365854 13.35840708 15.88907015 2.449131689 6.651807205 7.455 0.386 1 13.615 0.82 1 9.057 0.6779999999999999 1 9.74 0.613 1 Gamma-glutamyltransferase_7-like_Protein_OS=Tribolium_castaneum_OX=7070_GN=TcasGA2_TC011313_PE=4_SV=1 P:proteolysis; P:glutathione catabolic process; C:membr…
1 D6WPQ4_TRICA Protein EFR3 homolog cmp44E-like Protein cl_1030421_1 cl_500634_5 1 Up 15.72404655 None 18.88653367 15.3045709 12.59673865 16.10834299 2.5887592280000002 6.073970255 10.097999999999999 0.534666667 3 32.813 2.144 1 14.290999999999999 1.1345 2 13.9015 0.863 2 Protein_EFR3_homolog_cmp44E-like_Protein_OS=Tribolium_castaneum_OX=7070_GN=TcasGA2_TC009038_PE=4_SV=2 No associated GO Terms -…
2 A0A139WLB7_TRICA Membrane-bound transcription factor site-1 protease-like Protein cl_1196462_1 cl_395302_3 1 Up 14.79007148 None 14.27228327 15.24068323 13.92635983 15.720959599999999 0.8334078779999999 14.79007148 11.689 0.8190000000000001 1 19.63 1.288 1 8.321 0.5975 2 12.450999999999999 0.792 1 Membrane-bound_transcription_factor_site-1_protease-like_Protein_OS=Tribolium_castaneum_OX=7070_GN…
3 D6X523_TRICA Anaphase-promoting complex subunit 4-like Protein cl_142375_5 cl_864711_3 1 Up 11.37552648 None 11.41507611 9.597014925 10.703980099999999 13.78603477 1.772586838 6.417472042999999 15.749 1.379666667 3 23.148000000000003 2.412 1 23.6665 2.211 2 24.5805 1.7830000000000001 2 Anaphase-promoting_complex_subunit_4-like_Protein_OS=Tribolium_castaneum_OX=7070_GN=TcasGA2_TC004376_PE=4_SV=1…
4 D2A5T3_TRICA Inositol oxygenase-like Protein cl_1680088_1 cl_226192_3 1 Up 10.64599785 None 8.351601423 5.731139647000001 13.98696462 14.51428571 4.302936829 2.4741236680000003 5.867000000000001 0.7025 2 14.282 2.492 1 15.022 1.074 1 17.78 1.225 1 Inositol_oxygenase-like_Protein_OS=Tribolium_castaneum_OX=7070_GN=TcasGA2_TC015591_PE=4_SV=1 P:metabolic process -3.062052861382301 -2.51882204982523…
5 D2A260_TRICA Host cell factor-like Protein cl_664431_1 cl_1561442_21 1 Up 10.38124215 None 9.376558603 9.690978887 8.949452401 13.50797872 2.106526041 4.928133786 3.76 0.401 2 15.147 1.5630000000000002 1 10.623 1.187 1 5.079 0.376 2 Host_cell_factor-like_Protein_OS=Tribolium_castaneum_OX=7070_GN=TcasGA2_TC008474_PE=4_SV=1 C:Set1C/COMPASS complex; C:MLL1 complex -3.2290585197886745 -3.2766423996…
6 D2A676_TRICA Thiamine transporter 1-like Protein cl_802637_1 cl_280608_19 1 Up 9.245823787 None 11.7049505 9.906066536 5.11944793 10.25283019 2.859152804 3.2337634339999997 8.8665 0.7575 2 15.186 1.5330000000000001 1 10.2005 1.9925 2 10.868 1.06 1 Thiamine_transporter_1-like_Protein_OS=Tribolium_castaneum_OX=7070_GN=TcasGA2_TC015040_PE=4_SV=1 C:membrane; C:integral component of membrane; P:vita…
7 D6WRL7_TRICA Ras-like protein 2 cl_805081_12 cl_837128_1 1 Up 9.186802312000001 None 9.912314457999999 7.4593688910000004 11.39126016 7.984265734 1.8088783569999998 5.078728636 12.02033333 1.212666667 3 26.712 3.5810000000000004 1 16.8135 1.476 2 18.268 2.2880000000000003 1 Ras-like_protein_2_OS=Tribolium_castaneum_OX=7070_GN=TcasGA2_TC008799_PE=4_SV=1 F:GTPase activity; F:GTP binding; P:signal…
8 D6WU20_TRICA Estrogen-related receptor cl_484952_1 cl_469161_11 1 Up 8.985778878 None 10.13326551 9.638509317 8.097643097999999 8.073697586 1.058845291 8.486394521 9.961 0.983 1 15.517999999999999 1.61 1 9.62 1.188 1 6.354 0.787 2 Estrogen-related_receptor_OS=Tribolium_castaneum_OX=7070_GN=TcasGA2_TC009140_PE=3_SV=2 F:organic cyclic compound binding -3.3410272621112247 -3.268810037702762 -3.017…
9 D7ELG6_TRICA Uncharacterized protein cl_1365000_12 cl_230244_13 1 Up 8.866207093 None 10.58325532 5.4847281610000005 8.104965099 11.2918798 2.636034383 3.363464131 7.9131 0.7477 10 35.914 6.547999999999999 1 30.7705 3.7965 2 35.321 3.128 1 Uncharacterized_protein_OS=Tribolium_castaneum_OX=7070_GN=TcasGA2_TC004090_PE=4_SV=1 F:nucleic acid binding; F:aspartic-type endopeptidase activity; P:proteo…
10 D2A5T4_TRICA Solute carrier family 35 member F6-like Protein cl_836995_2 cl_1299333_8 1 Up 7.679485562000001 None 6.656074766000001 6.476600985 8.263467189 9.321799308 1.358004657 5.654977341 7.122000000000001 1.07 1 10.517999999999999 1.624 1 8.437000000000001 1.021 1 8.082 0.867 1 Solute_carrier_family_35_member_F6-like_Protein_OS=Tribolium_castaneum_OX=7070_GN=TcasGA2_TC015114_PE=4_SV=1 C:m…
11 D6WTM7_TRICA Uncharacterized protein cl_1047754_1 cl_538755_20 1 Up 7.440005402000001 None 3.512195122 10.11176471 12.95454545 3.181516325 4.86863679 1.528149608 3.072 0.8746666670000001 3 8.595 0.85 1 1.14 0.08800000000000001 1 3.832666667 1.2046666670000001 3 Uncharacterized_protein_OS=Tribolium_castaneum_OX=7070_GN=TcasGA2_TC010206_PE=4_SV=1 No associated GO Terms -1.8123729961564414 -3.337…
12 D6WCU0_TRICA E3 ubiquitin-protein ligase RNF181 homolog-like Protein cl_979058_7 cl_1420613_3 1 Up 7.313962139 None 2.571158009 2.0713169209999998 14.26267096 10.35070267 5.985701496 1.221905594 4.7515 1.848 2 10.600999999999999 5.118 1 35.457 2.4859999999999998 2 32.7755 3.1665 2 E3_ubiquitin-protein_ligase_RNF181_homolog-like_Protein_OS=Tribolium_castaneum_OX=7070_GN=TcasGA2_TC004936_PE=4_SV…
13 D6WQG2_TRICA Condensin complex subunit 3-like Protein cl_1033643_1 cl_910014_3_29 1 Up 7.210589954 None 6.522814733 6.784444444 9.235395189 6.299705449 1.3643290869999998 5.285081161 5.9325 0.9095 2 9.158999999999999 1.35 2 1.7916666669999999 0.19399999999999998 3 8.555 1.358 1 Condensin_complex_subunit_3-like_Protein_OS=Tribolium_castaneum_OX=7070_GN=TcasGA2_TC009926_PE=4_SV=1 C:condensin com…
14 D6WDX6_TRICA Uncharacterized protein [Fragment] cl_534137_1 cl_533636_1 1 Up 6.873485929 None 16.14906995 3.827906977 3.8221343869999997 3.694832402 6.1840276670000005 1.111490165 30.8205 1.9085 2 8.23 2.15 1 4.3515 1.1385 2 5.291 1.432 2 Uncharacterized_protein_[Fragment]_OS=Tribolium_castaneum_OX=7070_GN=TcasGA2_TC010525_PE=4_SV=2 F:calcium ion binding -4.0133791751017 -1.9365557707825931 -1…
15 A0A139WAJ9_TRICA E3 ubiquitin-protein ligase RNF19A-like Protein cl_589069_1 cl_486338_1 1 Up 6.819472267 None 7.192462988 6.982363316 6.3491124260000005 6.753950339 0.361103436 6.819472267 5.343999999999999 0.743 1 7.917999999999999 1.1340000000000001 1 4.292 0.6759999999999999 1 5.984 0.8859999999999999 1 E3_ubiquitin-protein_ligase_RNF19A-like_Protein_OS=Tribolium_castaneum_OX=7070_GN=TcasG…
16 D6WL51_TRICA Annulin-like Protein cl_519777_1 cl_153160_1_10 1 Up 6.654939801 None 7.340959085 6.530942489 6.317816477 6.430041152 0.465556774 6.654939801 16.686 2.273 1 29.866 4.573 1 9.4325 1.493 2 25.0 3.888 1 Annulin-like_Protein_OS=Tribolium_castaneum_OX=7070_GN=TcasGA2_TC013508_PE=4_SV=1 F:protein-glutamine gamma-glutamyltransferase activity; F:transferase activity; P:peptide cross-linki…
17 D6WFU9_TRICA Signal recognition particle 54 kDa protein cl_745485_2 cl_190123_8 1 Up 6.503099385 None 5.109480122 6.91817711 6.942628007000001 7.042112298999999 0.930624253 6.503099385 4.177 0.8175 4 13.359000000000002 1.931 1 11.254000000000001 1.621 1 10.535 1.496 1 Signal_recognition_particle_54_kDa_protein_OS=Tribolium_castaneum_OX=7070_GN=SRP54_PE=3_SV=1 F:GTPase activity; F:GTP binding; …	endoplasmic reticulum targeting; P:SRP-dependent cotranslational protein targeting to membrane; F:7S RNA binding -2.35317650763541 -2.7903919481494963 -2.7954818724638346 -2.8160082337342893 -2.6887646404957577 0.11199962953689593
18 D2A4J4_TRICA Transcriptional adapter 3-like Protein cl_235465_8 cl_817318_7 1 Up 6.471444293999999 None 6.708177044 6.77318269 5.790126647999999 6.6142907929999994 0.458870829 6.471444293999999 17.884 2.6660000000000004 1 31.773000000000003 4.691 1 22.401999999999997 3.8689999999999998 1 18.605999999999998 2.813 1 Transcriptional_adapter_3-like_Protein_OS=Tribolium_castaneum_OX=7070_GN=TcasGA2…
19 D6WTE1_TRICA 3-hydroxy-3-methylglutaryl coenzyme A synthase cl_104307_31 cl_418328_8 1 Up 6.3068746220000005 None 8.822222222 5.652222222000001 5.711698113 5.041355932 1.7040457690000002 3.701118091 4.102333333 0.465 3 10.174 1.8 1 7.568 1.325 1 7.436 1.475 1 3-hydroxy-3-methylglutaryl_coenzyme_A_synthase_OS=Tribolium_castaneum_OX=7070_GN=TcasGA2_TC009172_PE=3_SV=1 P:steroid biosynthetic proce…
20 D6WZF9_TRICA Transmembrane protein 115-like Protein cl_898430_1 cl_898726_3 1 Up 6.268071351000001 None 6.528510637999999 6.365488316 5.835463917999999 6.3428225320000005 0.300030897 6.268071351000001 7.671 1.175 1 10.624 1.669 1 7.0755 1.2125 2 10.472000000000001 1.651 1 Transmembrane_protein_115-like_Protein_OS=Tribolium_castaneum_OX=7070_GN=TcasGA2_TC012661_PE=4_SV=1 P:retrograde vesicle-me…	Golgi to ER; C:membrane; C:integral component of membrane -2.7067539044064675 -2.670271191911465 -2.544847354190306 -2.6651249769583765 -2.646749356866654 0.03520831342706201
21 D6WYR1_TRICA Ceramide synthase 6-like Protein cl_518698_8 cl_1113096_8 1 Up 6.23428162 None 7.024783147000001 5.967948718 6.285128205 5.659266409 0.585677314 6.23428162 5.669 0.807 1 7.4479999999999995 1.248 1 6.127999999999999 0.975 1 5.8629999999999995 1.036 1 Ceramide_synthase_6-like_Protein_OS=Tribolium_castaneum_OX=7070_GN=TcasGA2_TC006052_PE=4_SV=2 F:DNA binding; C:nucleus; C:membrane; C…
22 D6WMP8_TRICA Myotubularin-related protein 9-like Protein cl_560729_1 cl_1112945_1 1 Up 6.030197079 None 6.108262108 6.4731814839999995 5.544270833 5.995073892000001 0.38283472799999996 6.030197079 2.144 0.35100000000000003 1 8.81 1.361 1 4.258 0.768 1 6.085 1.015 1 Myotubularin-related_protein_9-like_Protein_OS=Tribolium_castaneum_OX=7070_GN=TcasGA2_TC013907_PE=3_SV=1 F:phosphatidylinositol-3-…	5-bisphosphate 3-phosphatase activity -2.6107619698094773 -2.6944749522141547 -2.470997733577169 -2.583777535410124 -2.590003047752731 0.04613958303588787
23 D6W9S3_TRICA Myotubularin-related protein 2-like Protein cl_656841_1 cl_1110487_5 1 Up 5.593924388 None 7.219128329 5.053135889 5.414937759 4.688495575 1.123325064 4.979791305 1.9876666669999998 0.275333333 3 5.801 1.148 1 3.915 0.723 1 5.297999999999999 1.13 1 Myotubularin-related_protein_2-like_Protein_OS=Tribolium_castaneum_OX=7070_GN=TcasGA2_TC000531_PE=3_SV=2 F:protein tyrosine phosphatas…
24 D2A1I6_TRICA Uncharacterized protein cl_727823_18 cl_334190_1 1 Up 5.5266220960000005 None 4.641221374 5.69175705 4.30268843 7.47082153 1.4246788000000001 3.879205682 4.864 1.048 2 26.239 4.61 1 8.9625 2.083 2 13.186 1.765 1 Uncharacterized_protein_OS=Tribolium_castaneum_OX=7070_GN=TcasGA2_TC008388_PE=4_SV=2 F:metal ion binding -2.214504511798134 -2.5088740823591396 -2.105238374382819 -2.90126…
25 D6WR64_TRICA Delta-aminolevulinic acid dehydratase-like Protein cl_626568_10 cl_2000915_1 1 Up 5.329200804 None 4.578133366 4.417930125 5.866163751 6.454575975 0.99151652 5.329200804 27.20618182 5.942636364 11 40.211999999999996 9.102 2 45.102 7.6885 2 32.04266667 4.964333333 3 Delta-aminolevulinic_acid_dehydratase-like_Protein_OS=Tribolium_castaneum_OX=7070_GN=TcasGA2_TC009997_PE=3_SV=1 F:cat…
26 A0A139WJW8_TRICA Protein dachsous-like Protein cl_639808_1 cl_1252509_1 1 Up 5.259191211 None 2.8585209 5.933454877000001 5.943569554 6.301219512 1.60955958 3.267472217 1.778 0.622 1 6.5089999999999995 1.097 1 4.529 0.762 1 5.167000000000001 0.82 1 Protein_dachsous-like_Protein_OS=Tribolium_castaneum_OX=7070_GN=TcasGA2_TC032879_PE=4_SV=1 F:calcium ion binding; C:plasma membrane; P:homophilic c…
27 D2A1X1_TRICA Breast carcinoma-amplified sequence 3 homolog-like Protein cl_805628_1 cl_509445_1 1 Up 5.220734765 None 5.982735723999999 4.889787664 5.186813187 4.823602483999999 0.531988774 5.220734765 2.2525 0.3765 2 4.836 0.9890000000000001 1 3.304 0.637 1 3.883 0.805 1 Breast_carcinoma-amplified_sequence_3_homolog-like_Protein_OS=Tribolium_castaneum_OX=7070_GN=TcasGA2_TC007705_PE=4_SV=1 No …
28 D2A0U2_TRICA Coiled-coil domain-containing protein 94-like Protein cl_1097523_1 cl_374711_54 1 Up 5.040445283 None 5.436635945 4.091772152 5.151006711 5.482366325 0.649221531 5.040445283 4.718999999999999 0.868 1 5.172000000000001 1.264 1 4.605 0.894 1 4.819 0.879 1 Coiled-coil_domain-containing_protein_94-like_Protein_OS=Tribolium_castaneum_OX=7070_GN=TcasGA2_TC007202_PE=4_SV=1 C:membrane; C:…
29 D6WKU2_TRICA Sphingomyelin synthase-related 1-like Protein cl_551914_16 cl_596017_4 1 Up 5.031300989 None 4.835855646000001 4.227408334 4.781184959 6.2807550160000005 0.877142268 5.031300989 5.934285714 1.227142857 7 21.9635 5.1955 2 17.229 3.6035 2 15.860999999999999 2.5253333330000003 3 Sphingomyelin_synthase-related_1-like_Protein_OS=Tribolium_castaneum_OX=7070_GN=TcasGA2_TC010470_PE=4_SV=1…
30 A0A139WJV7_TRICA Protein turtle-like Protein cl_1183114_1_25 cl_1991358_3 1 Up 4.984858818999999 None 5.325313808 4.7189672289999995 4.536166365 5.3589878760000005 0.419485958 4.984858818999999 5.091 0.956 1 4.752 1.0070000000000001 2 10.033999999999999 2.2119999999999997 1 5.083 0.9485 2 Protein_turtle-like_Protein_OS=Tribolium_castaneum_OX=7070_GN=TcasGA2_TC008291_PE=4_SV=1 C:membrane -2.412…
31 D2A244_TRICA Glycerate kinase-like Protein cl_750200_31 cl_1034134_3 1 Up 4.957328312 None 5.536453901000001 2.888910343 7.3752310539999995 4.028717949 1.942705177 2.551765636 6.505333332999999 1.175 3 44.885 15.537 1 3.99 0.541 1 11.784 2.925 1 Glycerate_kinase-like_Protein_OS=Tribolium_castaneum_OX=7070_GN=TcasGA2_TC008460_PE=4_SV=1 F:kinase activity; P:phosphorylation -2.4689622255779797 -1…
32 D6WMH9_TRICA Ribonuclease H2 subunit B-like Protein cl_395235_1 cl_313741_1 1 Up 4.7869659239999995 None 5.806810846 2.948419395 5.461497797000001 4.9311356580000005 1.2775125790000001 3.747098858 23.986 4.130666667 3 52.417 17.778 1 61.988 11.35 1 28.570999999999998 5.794 1 Ribonuclease_H2_subunit_B-like_Protein_OS=Tribolium_castaneum_OX=7070_GN=TcasGA2_TC014561_PE=4_SV=1 C:nucleus -2.5377460…
33 A0A139WPQ0_TRICA Mesoderm induction early response protein 1-like Protein cl_1086175_1 cl_210322_1 1 Up 4.616318071 None 4.485889806 4.902429765 4.362132353 4.714820359 0.240266875 4.616318071 7.789 1.7363333330000001 3 12.913 2.634 1 11.865 2.72 1 12.597999999999999 2.6719999999999997 1 Mesoderm_induction_early_response_protein_1-like_Protein_OS=Tribolium_castaneum_OX=7070_GN=TcasGA2_TC004295…
34 D6WTE8_TRICA Follistatin cl_608664_1 cl_747963_1 1 Up 4.610888861 None 6.8989460629999995 3.8657175839999995 3.3148614610000005 4.364030336 1.5844149440000002 2.910152342 3.709333333 0.537666667 3 10.047 2.5989999999999998 1 4.386666667 1.323333333 3 8.056000000000001 1.8459999999999999 1 Follistatin_OS=Tribolium_castaneum_OX=7070_GN=TcasGA2_TC030465_PE=4_SV=2 F:calcium ion binding; C:membrane…
35 A0A139WLP2_TRICA Uncharacterized protein cl_91664_9 cl_954924_17 1 Up 4.545314841000001 None 4.0697557710000005 4.398975313999999 5.443074601 4.2694536780000005 0.613634977 4.545314841000001 16.21933333 3.9853333330000003 3 47.223 10.735 1 21.6335 3.9745 2 50.0935 11.732999999999999 2 Uncharacterized_protein_OS=Tribolium_castaneum_OX=7070_GN=TcasGA2_TC032325_PE=4_SV=1 No associated GO Terms -2…
36 D7EJN5_TRICA Domeless cl_574257_7 cl_473118_2 1 Up 4.541663906 None 4.475732401 5.313772455 3.6784068469999998 4.698743922 0.6758662240000001 4.541663906 6.824 1.524666667 3 13.311 2.505 1 11.175 3.0380000000000003 1 7.731 1.6453333330000002 3 Domeless_OS=Tribolium_castaneum_OX=7070_GN=Dome_PE=4_SV=1 F:phosphoprotein phosphatase activity; F:protein tyrosine phosphatase activity; P:protein deph…
37 D6WAV5_TRICA Potassium channel subfamily K member 1-like Protein cl_933360_1 cl_302380_1 1 Up 4.495731053 None 5.981691369 3.0058833710000004 4.909090909 4.086258562 1.26045736 3.5667458460000003 13.722000000000001 2.294 3 8.6855 2.8895 2 10.935 2.2275 2 6.363666667 1.557333333 3 Potassium_channel_subfamily_K_member_1-like_Protein_OS=Tribolium_castaneum_OX=7070_GN=TcasGA2_TC000334_PE=3_SV=1 P:…
38 D2A3S2_TRICA Putative GDP-L-fucose synthase-like Protein cl_470408_1 cl_1277907_21 1 Up 4.473697728 None 6.202758621 3.7358216189999998 4.750509165 3.205701509 1.318907592 3.391972081 4.497 0.725 1 7.707000000000001 2.063 1 4.665 0.982 1 5.735 1.7890000000000001 1 Putative_GDP-L-fucose_synthase-like_Protein_OS=Tribolium_castaneum_OX=7070_GN=TcasGA2_TC014956_PE=3_SV=1 P:nucleotide-sugar biosynt…
39 D2A0V0_TRICA Chromatin-remodeling complex ATPase chain Iswi-like Protein cl_1044307_4 cl_1157618_1 1 Up 4.428612911 None 4.803623528999999 4.68784029 4.150977552 4.072010271 0.370620486 4.428612911 12.759625 2.65625 8 50.3685 10.7445 2 34.395 8.286 3 27.75075 6.815 4 Chromatin-remodeling_complex_ATPase_chain_Iswi-like_Protein_OS=Tribolium_castaneum_OX=7070_GN=TcasGA2_TC007199_PE=3_SV=1 F:DNA b…
40 D6W6G0_TRICA Abhydrolase domain-containing protein 8-like Protein cl_210751_6 cl_1454484_9 1 Up 4.36634443 None 2.7542468860000002 2.782557105 5.192778275 6.735795455 1.949746295 2.2394423530000003 5.674666667 2.060333333 3 9.38 3.3710000000000004 1 8.7005 1.6755 2 14.225999999999999 2.112 1 Abhydrolase_domain-containing_protein_8-like_Protein_OS=Tribolium_castaneum_OX=7070_GN=TcasGA2_TC004663…
41 D6WX87_TRICA Lysophospholipid acyltransferase 7-like Protein cl_694175_2 cl_365584_3 1 Up 4.354489244 None 4.673669468 4.880902044 4.022539098 3.840846366 0.501001116 4.354489244 3.3369999999999997 0.7140000000000001 2 6.926 1.419 1 4.3725 1.087 2 4.175 1.087 1 Lysophospholipid_acyltransferase_7-like_Protein_OS=Tribolium_castaneum_OX=7070_GN=TcasGA2_TC005610_PE=3_SV=2 C:membrane; C:integral co…	transferring acyl groups -2.2245557069943946 -2.2871477980558375 -2.0081064436819775 -1.9414242571233005 -2.1153085514638774 0.08326249025021408
42 D6WDX4_TRICA Protein melted-like Protein cl_1097083_1 cl_805217_1 1 Up 4.300163802 None 4.502840909 4.545731707 3.838014981 4.314067612 0.324117496 4.300163802 3.17 0.7040000000000001 2 8.946 1.9680000000000002 1 4.099 1.068 1 7.912000000000001 1.834 1 Protein_melted-like_Protein_OS=Tribolium_castaneum_OX=7070_GN=TcasGA2_TC002697_PE=4_SV=2 No associated GO Terms -2.1708355062300546 -2.18451253…
43 D6WMY1_TRICA Protein Mo25-like Protein cl_1365375_1 cl_972929_3 1 Up 4.286106888 None 4.270398482 4.356531049 4.109243697 4.4082543219999994 0.130903145 4.286106888 4.501 1.054 2 8.138 1.868 1 4.6455 1.1305 2 7.904 1.7930000000000001 1 Protein_Mo25-like_Protein_OS=Tribolium_castaneum_OX=7070_GN=TcasGA2_TC014612_PE=4_SV=1 No associated GO Terms -2.0943706976435115 -2.123179825304544 -2.03887289…
44 D2A2S2_TRICA Uncharacterized protein cl_340594_1 cl_500208_5 1 Up 4.27145911 None 4.597794823 4.147066561 3.989396952 4.351578106 0.263278445 4.27145911 9.591000000000001 2.086 1 15.763 3.801 1 6.02 1.5090000000000001 2 10.892000000000001 2.503 1 Uncharacterized_protein_OS=Tribolium_castaneum_OX=7070_GN=TcasGA2_TC008507_PE=4_SV=1 C:nucleus; F:methyltransferase activity; F:transferase activity;…
45 D6WCL8_TRICA J domain-containing protein CG6693-like Protein cl_465819_1 cl_298881_1 1 Up 4.250678464 None 4.774980635 2.918661821 6.10625 3.2028214 1.482150606 2.867912645 12.329 2.582 1 27.307 9.356 1 14.655 2.4 1 12.033 3.7569999999999997 1 J_domain-containing_protein_CG6693-like_Protein_OS=Tribolium_castaneum_OX=7070_GN=TcasGA2_TC001365_PE=4_SV=1 P:protein folding; F:unfolded protein bindi…
46 D6WZ85_TRICA Kelch-like protein diablo cl_1080416_1 cl_1024697_1 1 Up 4.24662402 None 4.739069111 4.250596659 3.689956332 4.3068739769999995 0.430514004 4.24662402 3.36 0.7090000000000001 1 5.343 1.2570000000000001 1 3.38 0.9159999999999999 1 5.263 1.222 1 Kelch-like_protein_diablo_OS=Tribolium_castaneum_OX=7070_GN=TcasGA2_TC012628_PE=4_SV=1 No associated GO Terms -2.2446037002660604 -2.087665…
47 D6W8A6_TRICA Phospholipid scramblase cl_873180_1 cl_490223_2 1 Up 4.159233922 None 3.3802521010000004 6.117932149 5.034644195 2.104107245 1.7732456330000002 2.3455486619999997 2.4135 0.7140000000000001 2 3.787 0.619 1 2.6885 0.534 2 3.6885 1.7530000000000001 2 Phospholipid_scramblase_OS=Tribolium_castaneum_OX=7070_GN=TcasGA2_TC001746_PE=3_SV=2 C:membrane; C:integral component of membrane -1.75…
48 D7GYL2_TRICA Uncharacterized protein cl_299781_2_9 cl_385360_2_47 1 Up 4.15110818 None 3.283201876 2.233245729 8.924242424 2.16374269 3.223036345 1.287949541 6.1606 1.8764 5 3.3989999999999996 1.5219999999999998 1 1.767 0.198 1 7.4 3.42 1 Uncharacterized_protein_OS=Tribolium_castaneum_OX=7070_GN=TcasGA2_TC010688_PE=4_SV=1 No associated GO Terms -1.7151034603212474 -1.1591420029857817 -3.157729…
49 D6WZJ6_TRICA Y+L amino acid transporter 2-like Protein cl_1082582_3 cl_199075_3 1 Up 4.123476305 None 4.723884257 4.204443447 3.888403688 3.6771738289999996 0.455152144 4.123476305 12.04 2.54875 4 37.47 8.912 2 24.041999999999998 6.183 2 23.9145 6.5035 2 Y+L_amino_acid_transporter_2-like_Protein_OS=Tribolium_castaneum_OX=7070_GN=TcasGA2_TC011826_PE=4_SV=1 C:integral component of membrane; F:tr…
50 D6W9D4_TRICA Uncharacterized protein cl_1198505_2 cl_650952_9 1 Up 4.118606932 None 2.7704222360000004 2.90512334 4.32967033 6.469211822999999 1.718529945 2.396587237 3.26425 1.17825 4 4.593 1.581 1 3.94 0.91 1 5.252999999999999 0.812 1 Uncharacterized_protein_OS=Tribolium_castaneum_OX=7070_GN=TcasGA2_TC000606_PE=4_SV=2 C:nucleus; F:methyltransferase activity; F:transferase activity; P:methyla…
51 D6WYF7_TRICA Uncharacterized protein cl_819725_1 cl_2502291_1_44 1 Up 4.114930455 None 4.183406113999999 4.379241517 3.833333333 4.063740857 0.22837583600000003 4.114930455 1.916 0.45799999999999996 1 4.388 1.002 1 1.3455 0.35100000000000003 2 3.889 0.9570000000000001 1 Uncharacterized_protein_OS=Tribolium_castaneum_OX=7070_GN=TcasGA2_TC005457_PE=4_SV=1 No associated GO Terms -2.06467805739953…
52 D6X4S1_TRICA Multivesicular body subunit 12B-like Protein cl_117465_6 cl_939155_20 1 Up 4.095352651000001 None 5.603821656 3.522241034 2.626258005 4.629089909 1.297054381 3.157425557 8.798 1.57 1 11.442 3.2485 2 8.6115 3.279 2 8.418 1.8185 2 Multivesicular_body_subunit_12B-like_Protein_OS=Tribolium_castaneum_OX=7070_GN=TcasGA2_TC016197_PE=4_SV=2 C:ESCRT I complex -2.486411042055641 -1.81649363…
53 D6WUV8_TRICA Protein wntless-like Protein cl_1000295_1_39 cl_961312_8 1 Up 4.09283865 None 4.25313778 4.412194168 3.7103862430000003 3.995636408 0.30735532 4.09283865 15.0795 3.5455 2 20.3058 4.6022 5 27.186 7.327000000000001 1 21.671 5.423666667000001 3 Protein_wntless-like_Protein_OS=Tribolium_castaneum_OX=7070_GN=TcasGA2_TC005345_PE=4_SV=1 C:membrane; C:integral component of membrane; P:Wnt…
54 D6WK56_TRICA Carbonic anhydrase cl_928018_9 cl_226467_16 1 Up 4.079456823 None 5.634146341 3.115875912 4.304751502 3.263053536 1.163732456 3.505493725 4.851 0.861 2 10.245 3.2880000000000003 1 7.882000000000001 1.831 1 9.874 3.0260000000000002 1 Carbonic_anhydrase_OS=Tribolium_castaneum_OX=7070_GN=TcasGA2_TC014816_PE=3_SV=1 F:carbonate dehydratase activity; F:zinc ion binding -2.49419703666015…
55 A0A139WFS2_TRICA Prostaglandin reductase 1-like Protein cl_755992_8 cl_28619_1 1 Up 4.055527142 None 3.464051463 5.577258673999999 3.5595473610000004 3.621251071 1.016546766 3.989513594 9.154333333 2.642666667 3 40.5885 7.2775 2 44.982 12.637 1 67.616 18.672 1 Prostaglandin_reductase_1-like_Protein_OS=Tribolium_castaneum_OX=7070_GN=TcasGA2_TC033558_PE=4_SV=1 F:oxidoreductase activity -1.792460…
56 D6WW73_TRICA GPI inositol-deacylase cl_265569_1 cl_385360_1_43 1 Up 4.054510398 None 2.728867624 3.1929662189999997 6.828534031 3.467673716 1.874315124 2.16319569 2.5665 0.9405 4 6.9 2.161 1 1.30425 0.191 4 5.739 1.655 2 GPI_inositol-deacylase_OS=Tribolium_castaneum_OX=7070_GN=TcasGA2_TC005802_PE=3_SV=1 C:endoplasmic reticulum; C:endoplasmic reticulum membrane; P:protein transport; C:membrane;…	acting on ester bonds -1.4483024115901904 -1.6748972896475347 -2.7715758893472717 -1.793968157310655 -1.922185936973913 0.2920645420880471
57 D6WJJ6_TRICA Long wavelength sensitive opsin cl_1736362_1 cl_1237797_2 1 Down -19.14990627 None -9.529209622 -24.04359198 -16.7893368 -26.23748669 7.57874326 -2.526791793 0.485 4.6216666669999995 3 1.147 27.578000000000003 1 1.538 25.822 1 0.9390000000000001 24.636999999999997 1 Long_wavelength_sensitive_opsin_OS=Tribolium_castaneum_OX=7070_GN=TcasGA2_TC013765_PE=2_SV=1 P:signal transduction; …
58 D6WIB1_TRICA Putative hydroxypyruvate isomerase cl_476473_1 cl_1031483_1 1 Down -8.611128625 None -5.971977268 -9.721166033 -8.633219568 -10.11815163 1.868056859 -4.609671587 1.27575 7.61875 4 1.578 15.34 2 4.395 37.943000000000005 1 3.614 36.567 1 Putative_hydroxypyruvate_isomerase_OS=Tribolium_castaneum_OX=7070_GN=TcasGA2_TC030659_PE=3_SV=1 F:hydroxypyruvate isomerase activity; F:isomerase a…
59 D6X251_TRICA Cyclin-G-associated kinase-like Protein cl_989227_2 cl_513605_1 1 Down -6.673281792999999 None -6.517561566 -7.240863787 -7.339669421 -5.595032397000001 0.8068647840000001 -6.673281792999999 0.825666667 5.381333333 3 1.204 8.718 1 1.21 8.881 1 0.9259999999999999 5.181 1 Cyclin-G-associated_kinase-like_Protein_OS=Tribolium_castaneum_OX=7070_GN=TcasGA2_TC012067_PE=4_SV=1 F:protein k…	translocation 2.7043323050402717 2.8561618114910186 2.8757150854831286 2.4841464848618915 2.7300889217190774 0.09048592830659366
60 D6WZE8_TRICA Cell cycle control protein 50A-like Protein cl_865710_7 cl_1111386_2 1 Down -6.236118702000001 None -5.488174761000001 -6.035600116 -6.74500998 -6.675689951 0.592120781 -6.236118702000001 1.846333333 10.133 3 3.4410000000000003 20.7685 2 4.008 27.034000000000002 1 3.7865 25.2775 2 Cell_cycle_control_protein_50A-like_Protein_OS=Tribolium_castaneum_OX=7070_GN=TcasGA2_TC012656_PE=3_S…
61 D6WWX6_TRICA Peptide methionine sulfoxide reductase-like Protein cl_1416709_1 cl_54817_1_14 1 Down -6.031258167000001 None -2.0677840769999998 -9.737058081 -5.430134742999999 -6.890055769 3.1906615069999997 -1.890284555 4.0569999999999995 8.389 1 9.504 92.541 1 6.7165 36.4715 2 3.45175 23.78275 4 Peptide_methionine_sulfoxide_reductase-like_Protein_OS=Tribolium_castaneum_OX=7070_GN=TcasGA2_TC00…
62 D6W7R8_TRICA Werner Syndrome-like exonuclease cl_1801599_8 cl_562698_2 1 Down -5.661699279 None -6.561333332999999 -5.133561643999999 -2.234130256 -8.717771883 2.718828177 -2.0824042240000002 1.5 9.842 1 2.628 13.491 1 2.426 5.42 1 1.885 16.433 1 Werner_Syndrome-like_exonuclease_OS=Tribolium_castaneum_OX=7070_GN=TcasGA2_TC010877_PE=4_SV=1 F:nucleic acid binding; F:exonuclease activity; P:nucle…
63 D6W699_TRICA Protein pygopus-like Protein cl_516772_1 cl_459936_11 1 Down -5.424136259 None -2.286522938 -7.8817303270000005 -8.717027864 -2.81126391 3.3443795130000002 -1.62186625 5.079 11.61325 4 3.2595 25.6905 2 3.23 28.156 1 20.579 57.853 1 Protein_pygopus-like_Protein_OS=Tribolium_castaneum_OX=7070_GN=TcasGA2_TC004669_PE=4_SV=1 F:metal ion binding 1.1931553918058193 2.9785123884964055 3.1…
64 D6WG56_TRICA Uncharacterized protein cl_331085_2_25 cl_399776_1 1 Down -4.928411812 None -3.2035490610000004 -10.81594203 -2.92357936 -2.770576798 3.929112227 -1.254332156 0.479 1.5345 2 0.345 3.7315 2 1.531 4.476 1 1.5430000000000001 4.275 1 Uncharacterized_protein_OS=Tribolium_castaneum_OX=7070_GN=TcasGA2_TC003396_PE=4_SV=2 C:membrane 1.679671084523133 3.4350874187406566 1.547735753414606 1.…
65 D6W6E8_TRICA Protein lines-like Protein cl_1188976_7 cl_811563_1 1 Down -4.611881829 None -4.476507092 -4.23441056 -4.097765363 -5.638844302000001 0.702324365 -4.611881829 0.752 3.366333333 3 2.197 9.302999999999999 1 1.074 4.401 1 1.869 10.539000000000001 1 Protein_lines-like_Protein_OS=Tribolium_castaneum_OX=7070_GN=TcasGA2_TC011514_PE=4_SV=1 No associated GO Terms 2.162373471670914 2.082161…
66 D2A5C4_TRICA Centromere protein J-like Protein cl_2159861_29 cl_244710_37 1 Down -4.386529803999999 None -3.9689392760000004 -2.708561545 -2.018754262 -8.84986413 3.083162535 -1.422737126 3.2195 12.777999999999999 2 5.2035 14.094000000000001 2 4.399 8.8805 2 1.472 13.027000000000001 1 Centromere_protein_J-like_Protein_OS=Tribolium_castaneum_OX=7070_GN=TcasGA2_TC015197_PE=4_SV=1 No associated G…
67 D6WGJ4_TRICA Epoxide hydrolase cl_699184_1_19 cl_600879_3 1 Down -4.35134918 None -4.600568769 -4.540055318 -4.145725014 -4.119047619 0.254273949 -4.35134918 5.157333333 23.72666667 3 6.628333333 30.093000000000004 3 6.9239999999999995 28.705 1 6.447 26.5555 2 Epoxide_hydrolase_OS=Tribolium_castaneum_OX=7070_GN=TcasGA2_TC003439_PE=3_SV=1 F:catalytic activity; C:endoplasmic reticulum; C:endopla…
68 D1ZZT5_TRICA PHD finger protein 21A-like Protein cl_820172_1 cl_843236_5 1 Down -4.310413133 None -2.014028056 -4.990536278 -5.272583915 -4.964504283999999 1.537265945 -2.803947584 1.4969999999999999 3.015 1 0.951 4.746 1 4.439 23.405 1 0.8170000000000001 4.056 1 PHD_finger_protein_21A-like_Protein_OS=Tribolium_castaneum_OX=7070_GN=TcasGA2_TC008103_PE=4_SV=1 F:metal ion binding 1.0100837806805…
69 D6WGK2_TRICA E3 ubiquitin-protein ligase RFWD3-like Protein cl_396124_1 cl_808474_1 1 Down -4.22011029 None -3.31375203 -4.512072893 -4.281505323 -4.773110913 0.636738171 -4.22011029 9.850666667 32.64266667 3 4.39 19.808 1 4.039 17.293 1 3.3569999999999998 16.02333333 3 E3_ubiquitin-protein_ligase_RFWD3-like_Protein_OS=Tribolium_castaneum_OX=7070_GN=TcasGA2_TC003445_PE=4_SV=2 F:ubiquitin-prote…
70 A0A139WEA2_TRICA ATP-dependent RNA helicase p62-like Protein cl_64504_13 cl_1756411_1 1 Down -4.164443402 None -4.398190045 -3.915388683 -4.32347925 -4.020715631 0.23282025899999997 -4.164443402 0.7735 3.4019999999999997 2 1.891 7.404 1 1.7590000000000001 7.605 1 1.5930000000000002 6.405 1 ATP-dependent_RNA_helicase_p62-like_Protein_OS=Tribolium_castaneum_OX=7070_GN=TcasGA2_TC033693_PE=3_SV=1 …
71 D6WWM4_TRICA Actin-interacting protein 1-like Protein cl_949208_1 cl_920729_8 1 Down -4.058303854 None -3.8134703 -5.361351415 -4.816598287 -2.241795415 1.37022988 -2.961768615 6.8922 26.2832 5 12.831 68.7915 2 20.8395 100.3755 2 16.85033333 37.775 6 Actin-interacting_protein_1-like_Protein_OS=Tribolium_castaneum_OX=7070_GN=TcasGA2_TC005722_PE=4_SV=1 P:signal transduction 1.9311044637237138 2.…
72 A0A139WGQ8_TRICA Peptidyl-prolyl cis-trans isomerase cl_577685_1 cl_917708_1 1 Down -3.7010235280000003 None -2.407836645 -4.783199506 -3.366185567 -4.2468723939999995 1.041394035 -3.55391274 0.9059999999999999 2.1815 2 1.619 7.744 1 2.425 8.163 1 1.199 5.092 1 Peptidyl-prolyl_cis-trans_isomerase_OS=Tribolium_castaneum_OX=7070_GN=TcasGA2_TC033125_PE=3_SV=1 P:protein peptidyl-prolyl isomerizati…
73 D2A1C5_TRICA Uncharacterized protein cl_733517_1 cl_700216_1 1 Down -3.6646347410000004 None -5.953334575 -3.772877619 -2.437398742 -2.49492803 1.645618976 -2.226903551 3.578666667 21.305 6 7.256 27.375999999999998 1 26.541 64.691 1 12.4705 31.113000000000003 2 Uncharacterized_protein_OS=Tribolium_castaneum_OX=7070_GN=TcasGA2_TC008369_PE=4_SV=2 No associated GO Terms 2.5736979754186327 1.91566…
74 D6WTK5_TRICA Uncharacterized protein cl_487047_1 cl_1349077_3 1 Down -3.611943304 None -3.641955039 -2.4520370369999998 -3.639671465 -4.714109673 0.9240892470000001 -3.611943304 2.639333333 9.612333332999999 3 2.7 6.6205 2 5.6615 20.605999999999998 2 3.2460000000000004 15.302 2 Uncharacterized_protein_OS=Tribolium_castaneum_OX=7070_GN=TcasGA2_TC010196_PE=4_SV=1 C:membrane; C:integral component…
75 D6WUR6_TRICA C-terminal-binding protein-like Protein cl_1011519_16 cl_188145_2 1 Down -3.451296516 None -3.406480955 -3.061760253 -3.447907063 -3.8890377910000002 0.339301168 -3.451296516 1.7590000000000001 5.992000000000001 1 5.8128 17.7974 5 10.845999999999998 37.396 1 6.2183333329999995 24.18333333 3 C-terminal-binding_protein-like_Protein_OS=Tribolium_castaneum_OX=7070_GN=TcasGA2_TC005371_…
76 A0A139WMN6_TRICA Crossover junction endonuclease EME1-like Protein cl_385689_1 cl_189975_1 1 Down -3.416537622 None -2.174738841 -3.823604061 -3.605620155 -4.062187432 0.848603397 -3.416537622 1.053 2.29 1 3.1519999999999997 12.052 1 3.096 11.163 1 2.2995 9.341000000000001 2 Crossover_junction_endonuclease_EME1-like_Protein_OS=Tribolium_castaneum_OX=7070_GN=TcasGA2_TC032180_PE=4_SV=1 F:endonuc…
77 D6WK51_TRICA Uncharacterized protein cl_399546_3 cl_1115997_2 1 Down -3.38532675 None -2.917521994 -3.451540755 -3.301046237 -3.871198014 0.39429247799999995 -3.38532675 2.728 7.959 1 4.024 13.889000000000001 1 2.963 9.781 1 1.611 6.2365 2 Uncharacterized_protein_OS=Tribolium_castaneum_OX=7070_GN=TcasGA2_TC014814_PE=4_SV=2 P:mitotic cell cycle checkpoint; C:RZZ complex 1.544743531890921 1.7872…
78 D6WVV7_TRICA UPF0554 protein C2orf43 homolog-like Protein cl_1089530_4 cl_547466_6 1 Down -3.3259313410000004 None -3.227526048 -4.2504237289999995 -2.382432432 -3.443343156 0.767755495 -3.3259313410000004 2.0635 6.66 2 2.36 10.031 2 5.18 12.341 1 3.733 12.854000000000001 2 UPF0554_protein_C2orf43_homolog-like_Protein_OS=Tribolium_castaneum_OX=7070_GN=TcasGA2_TC006286_PE=4_SV=1 C:membrane; C:i…
79 D7EI90_TRICA Argininosuccinate lyase-like Protein cl_71047_1_16 cl_1074712_1 1 Down -3.293208097 None -2.298966304 -3.966249636 -2.605102256 -4.302514193 0.988886596 -3.293208097 1.4898 3.425 5 2.2913333330000003 9.088 3 4.743 12.356 1 2.4659999999999997 10.61 1 Argininosuccinate_lyase-like_Protein_OS=Tribolium_castaneum_OX=7070_GN=TcasGA2_TC008532_PE=3_SV=2 F:lyase activity 1.200985320669901 …
80 A0A139WD43_TRICA Uncharacterized protein cl_356214_1 cl_951575_7 1 Down -3.177010966 None -3.082329811 -3.0348216189999997 -3.081497326 -3.5093951089999997 0.22269890399999998 -3.177010966 4.069 12.542 1 4.681 14.206 1 4.675 14.405999999999999 1 3.885 13.634 1 Uncharacterized_protein_OS=Tribolium_castaneum_OX=7070_GN=TcasGA2_TC031280_PE=4_SV=1 C:membrane; C:integral component of membrane 1.624…
81 D6W710_TRICA Uncharacterized protein cl_956043_18 cl_867390_1 1 Down -3.1536852619999998 None -2.163793103 -4.014538846000001 -3.038388445 -3.3980206539999998 0.7732935009999999 -3.1536852619999998 1.624 3.514 1 2.201 8.836 1 2.6310000000000002 7.994 1 2.324 7.897 1 Uncharacterized_protein_OS=Tribolium_castaneum_OX=7070_GN=TcasGA2_TC013608_PE=4_SV=1 No associated GO Terms 1.1135625587754194 2.…
82 D6WKJ8_TRICA DNA repair protein complementing XP-A cells homolog-like Protein cl_468127_17 cl_135017_6 1 Down -3.153104725 None -3.16906569 -3.5200938230000003 -2.411684783 -3.511574605 0.5206214029999999 -3.153104725 1.9105 6.0545 2 3.1975 11.2555 2 4.416 10.65 1 4.363 15.321 1 DNA_repair_protein_complementing_XP-A_cells_homolog-like_Protein_OS=Tribolium_castaneum_OX=7070_GN=TcasGA2_TC013652_…
83 D7EIU9_TRICA Serpin peptidase inhibitor 2 cl_992367_4 cl_540762_1 1 Down -3.129920313 None -2.928178279 -3.382468302 -3.368552303 -2.8404823689999996 0.285890355 -3.129920313 3.7245 10.905999999999999 2 3.6543333330000003 12.36066667 3 7.619 25.665 1 3.2755 9.304 2 Serpin_peptidase_inhibitor_2_OS=Tribolium_castaneum_OX=7070_GN=serpin2_PE=3_SV=1 C:extracellular space 1.5500033931957693 1.758076…
84 D6WNG8_TRICA GPI transamidase component PIG-T-like Protein cl_549650_5 D6WNG8_TRICA 1 Down -3.063454268 None -3.1886137469999998 -2.95663397 -3.04448806 -3.0640812939999997 0.09563050699999999 -3.063454268 2.1605 6.888999999999999 2 3.8739999999999997 11.454 1 3.057 9.307 1 2.411 7.3875 2 GPI_transamidase_component_PIG-T-like_Protein_OS=Tribolium_castaneum_OX=7070_GN=TcasGA2_TC013150_PE=4_SV=1…
85 D6WDC2_TRICA DNA-directed RNA polymerase III subunit RPC8-like Protein cl_345009_2 cl_644795_8 1 Down -3.031130685 None -2.8266099189999996 -2.4912316480000003 -4.332815081000001 -2.473866091 0.8828449859999999 -3.031130685 2.702 7.6375 2 9.808 24.434 2 10.290999999999999 44.589 1 8.1025 20.0445 2 DNA-directed_RNA_polymerase_III_subunit_RPC8-like_Protein_OS=Tribolium_castaneum_OX=7070_GN=TcasG…	DNA-templated 1.4990728002332656 1.3168591770719464 2.1153046655819674 1.3067674099668871 1.5595010132135165 0.19046403942439144
86 D7EKF1_TRICA Uncharacterized protein cl_640408_30 cl_796674_3 1 Down -3.007813057 None -2.661364507 -2.9079472839999996 -3.3097665239999996 -3.152173913 0.284028005 -3.007813057 1.739333333 4.629 6 1.6693333330000002 4.8543333330000005 3 3.0410000000000004 10.065 1 3.266 10.295 3 Uncharacterized_protein_OS=Tribolium_castaneum_OX=7070_GN=TcasGA2_TC009337_PE=4_SV=2 No associated GO Terms 1.41216…
87 D6X2N7_TRICA Protein scarlet-like Protein cl_189869_3 cl_612032_1 1 Down -2.848574657 None -2.740359897 -3.472376715 -2.765216543 -2.4163454730000002 0.445200361 -2.848574657 3.20925 8.7945 4 5.394 18.73 2 10.252 28.349 1 6.3565 15.3595 2 Protein_scarlet-like_Protein_OS=Tribolium_castaneum_OX=7070_GN=TcasGA2_TC011998_PE=4_SV=1 F:nucleotide binding; F:ATP binding; C:membrane; C:integral compone…
88 A0A139WJ89_TRICA Gamma-sarcoglycan-like Protein cl_1024324_1 cl_383792_1 1 Down -2.7383592969999997 None -2.582116196 -2.5403493580000003 -2.628521821 -3.2024498130000003 0.311482541 -2.7383592969999997 2.0540000000000003 5.303666667 6 4.618 11.73133333 3 6.3355 16.653 2 8.817 28.236 1 Gamma-sarcoglycan-like_Protein_OS=Tribolium_castaneum_OX=7070_GN=TcasGA2_TC032792_PE=4_SV=1 C:membrane 1.3685…
89 D6X416_TRICA Atonal cl_573761_9 cl_191039_13 1 Down -2.7358487360000003 None -2.880932785 -2.170265781 -2.043435341 -3.848761037 0.8284410179999999 -2.7358487360000003 1.215 3.500333333 3 4.816 10.452 1 3.0389999999999997 6.21 2 1.7555 6.7565 2 Atonal_OS=Tribolium_castaneum_OX=7070_GN=TcasGA2_TC011336_PE=4_SV=1 F:protein dimerization activity 1.5265360009969213 1.1178717325441656 1.03099659356…
90 A0A139WM20_TRICA Uncharacterized protein cl_706799_2 cl_380569_2 1 Down -2.7317873269999997 None -2.082311734 -2.432703432 -3.04456328 -3.367570863 0.581182479 -2.7317873269999997 1.1420000000000001 2.378 2 2.593 6.308 1 2.244 6.832000000000001 1 1.6405 5.5245 2 Uncharacterized_protein_OS=Tribolium_castaneum_OX=7070_GN=TcasGA2_TC032344_PE=4_SV=1 No associated GO Terms 1.058186064317151 1.28256…
91 D6WVA5_TRICA Protein RFT1 homolog-like Protein cl_1392278_2 cl_712679_3 1 Down -2.718153108 None -2.7353505539999996 -2.600287989 -2.696989387 -2.839984502 0.09912741 -2.718153108 2.258333333 6.177333332999999 3 11.806 30.699 1 4.617 12.452 1 10.324000000000002 29.32 1 Protein_RFT1_homolog-like_Protein_OS=Tribolium_castaneum_OX=7070_GN=TcasGA2_TC005308_PE=4_SV=1 F:lipid transporter activity; P…
92 A0A139WGK8_TRICA Endoglucanase cl_1236626_1 cl_514797_1 1 Down -2.67004447 None -2.401774398 -2.573995886 -2.9697732999999995 -2.7346342960000003 0.24166325 -2.67004447 2.63 6.316666667000001 3 4.6185 11.888 2 6.352 18.864 1 6.507999999999999 17.797 1 Endoglucanase_OS=Tribolium_castaneum_OX=7070_GN=TcasGA2_TC033300_PE=3_SV=1 P:carbohydrate metabolic process; F:hydrolase activity	acting on glycosyl bonds 1.2641006430891115 1.3640097477535211 1.57035280582174 1.4513479137124026 1.4124527775941937 0.06506428454502529
93 D6WP54_TRICA Spindle E cl_1303647_17 cl_587878_1 1 Down -2.654616395 None -2.622940818 -2.418767507 -2.7982525810000003 -2.778504673 0.17569642300000002 -2.654616395 0.546333333 1.433 3 0.7140000000000001 1.7269999999999999 2 1.2590000000000001 3.523 1 1.07 2.9730000000000003 1 Spindle_E_OS=Tribolium_castaneum_OX=7070_GN=TcasGA2_TC014516_PE=4_SV=1 F:nucleotide binding; F:nucleic acid binding; …
94 D7EI01_TRICA Inositol-1-monophosphatase cl_830402_1 cl_179035_1 1 Down -2.637022617 None -2.574070153 -2.721735035 -2.70916685 -2.543118428 0.09158237400000001 -2.637022617 14.169 36.472 1 6.369571429 17.33628571 7 47.7645 129.40200000000002 2 15.7682 40.1004 5 Inositol-1-monophosphatase_OS=Tribolium_castaneum_OX=7070_GN=TcasGA2_TC010483_PE=3_SV=1 P:cellular metabolic process; P:primary metabo…
95 D6WMZ4_TRICA Anoctamin cl_904943_5 cl_342752_10 1 Down -2.6336864490000003 None -2.311804904 -2.718621244 -2.8376283669999998 -2.66669128 0.226202913 -2.6336864490000003 7.462999999999999 17.253 1 6.6339999999999995 18.03533333 3 5.1610000000000005 14.645 2 6.7715 18.0575 2 Anoctamin_OS=Tribolium_castaneum_OX=7070_GN=TcasGA2_TC014620_PE=3_SV=1 C:membrane; C:integral component of membrane; F:pr…
96 D6WPA0_TRICA Invected cl_893886_5 cl_903487_2 1 Down -2.633389433 None -2.072614486 -2.7028301889999997 -2.786838631 -2.9712744239999997 0.390300518 -2.633389433 1.827 3.786666667 3 4.1339999999999995 11.1735 2 4.9235 13.720999999999998 2 3.429 10.1885 2 Invected_OS=Tribolium_castaneum_OX=7070_GN=TcasGA2_TC016368_PE=4_SV=2 No associated GO Terms 1.0514517951295315 1.4344708741717196 1.47862946…
97 D6WTT1_TRICA Kaptin-like Protein cl_909440_1 cl_873888_1 1 Down -2.61865614 None -2.030734785 -3.029842342 -2.487300517 -2.926746917 0.457128661 -2.61865614 2.4565 4.9885 2 5.327999999999999 16.143 1 4.449 11.065999999999999 1 3.406 9.9685 2 Kaptin-like_Protein_OS=Tribolium_castaneum_OX=7070_GN=TcasGA2_TC009674_PE=4_SV=2 F:actin binding; P:actin filament organization; C:actin cytoskeleton 1.02…
98 D2A1T9_TRICA Putative ATP-dependent RNA helicase Dbp45A-like Protein cl_1109231_1 cl_254813_1 1 Down -2.465778526 None -2.453891432 -2.3503768590000003 -2.566662356 -2.492183456 0.09006222900000001 -2.465778526 7.645 18.76 1 4.909 11.538 1 7.733 19.848 1 4.8295 12.036 2 Putative_ATP-dependent_RNA_helicase_Dbp45A-like_Protein_OS=Tribolium_castaneum_OX=7070_GN=TcasGA2_TC007723_PE=3_SV=1 F:nucleo…
99 D6WRQ8_TRICA Sorting nexin-2-like Protein cl_1004137_2 cl_425517_1 1 Down -2.457016075 None -3.127082342 -2.03955185 -2.53646549 -2.124964619 0.496600295 -2.457016075 3.1515 9.855 4 9.595 19.5695 2 18.922 47.995 1 10.599 22.5225 2 Sorting_nexin-2-like_Protein_OS=Tribolium_castaneum_OX=7070_GN=TcasGA2_TC008785_PE=4_SV=1 P:transport; C:cell part 1.6448172085055073 1.0282521840898011 1.3428195318…
100 D2A1A2_TRICA Maltase A1-like Protein cl_289192_3 cl_731752_1 1 Down -2.4152494030000002 None -2.359694031 -2.124432884 -2.62881572 -2.548054978 0.224282961 -2.4152494030000002 5.534333332999999 13.05933333 3 5.510333332999999 11.70633333 3 13.333 35.05 1 9.8585 25.12 2 Maltase_A1-like_Protein_OS=Tribolium_castaneum_OX=7070_GN=TcasGA2_TC008357_PE=4_SV=2 F:catalytic activity; P:carbohydrate met…
101 D6WL60_TRICA Rab3 GTPase-activating protein catalytic subunit-like Protein cl_190085_15 cl_1595211_1 1 Down -2.375424106 None -2.615763547 -2.3237410069999997 -2.336762317 -2.225429553 0.167757056 -2.375424106 0.812 2.124 1 1.807 4.199 1 1.847 4.316 1 0.7275 1.619 2 Rab3_GTPase-activating_protein_catalytic_subunit-like_Protein_OS=Tribolium_castaneum_OX=7070_GN=TcasGA2_TC013503_PE=4_SV=1 F:GTP…
102 A0A139WNU1_TRICA Protein TAPT1 homolog-like Protein cl_404900_1 cl_144963_1 1 Down -2.21284997 None -2.22683205 -2.113481352 -2.3257249769999997 -2.1853615 0.088630326 -2.21284997 7.013999999999999 15.619000000000002 1 6.891 14.564 2 5.345 12.431 2 6.722 14.69 2 Protein_TAPT1_homolog-like_Protein_OS=Tribolium_castaneum_OX=7070_GN=TcasGA2_TC031955_PE=4_SV=1 C:integral component of membrane 1.1…
103 D6WC03_TRICA Lysosomal aspartic protease-like Protein cl_329130_2_11 cl_1120857_1_15 1 Down -2.187548786 None -2.400712915 -2.098610881 -2.215808343 -2.035063006 0.160623175 -2.187548786 5.891305556 14.14333333 36 44.756 93.92542857 7 29.63625 65.66825 8 30.71872727 62.51454545 11 Lysosomal_aspartic_protease-like_Protein_OS=Tribolium_castaneum_OX=7070_GN=TcasGA2_TC004989_PE=3_SV=1 F:aspartic-…
104 D6WD20_TRICA ATP-binding cassette sub-family F member 1-like Protein cl_85185_3 cl_1496628_6 1 Down -2.17820733 None -2.201207916 -2.0591169999999996 -2.148318356 -2.304186047 0.102429685 -2.17820733 4.86375 10.706125 8 18.641 38.384 2 31.7695 68.251 2 25.8 59.448 1 ATP-binding_cassette_sub-family_F_member_1-like_Protein_OS=Tribolium_castaneum_OX=7070_GN=TcasGA2_TC004420_PE=4_SV=1 F:ATP bindi…
105 D6WVS8_TRICA Uncharacterized protein cl_318299_4 cl_1445882_1 1 Down -2.169723715 None -2.138104839 -2.037210862 -2.178495865 -2.325083294 0.119405414 -2.169723715 2.48 5.3025 2 2.983 6.077000000000001 1 5.199 11.325999999999999 1 3.1515 7.3275 2 Uncharacterized_protein_OS=Tribolium_castaneum_OX=7070_GN=TcasGA2_TC006273_PE=4_SV=2 No associated GO Terms 1.0963325951127145 1.0265953141852235 1.…
106 D6WWE5_TRICA Ketimine reductase mu-crystallin-like Protein cl_1420761_1 cl_968462_1 1 Down -2.117564888 None -2.055096419 -2.032245969 -2.19674695 -2.186170213 0.08594206800000001 -2.117564888 2.904 5.968 1 2.667 5.42 1 3.197 7.023 1 2.82 6.165 1 Ketimine_reductase_mu-crystallin-like_Protein_OS=Tribolium_castaneum_OX=7070_GN=TcasGA2_TC006374_PE=4_SV=1 No associated GO Terms 1.0392060822339813…
